# Brooklyn plots to identify co-expression dysregulation in single cell sequencing

**DOI:** 10.1101/2023.06.21.545951

**Authors:** Arun H. Patil, Marc K Halushka

## Abstract

Altered open chromatin regions, impacting gene expression, is a feature of some human disorders. We discovered it is possible to detect global changes in genomically-related gene co-expression within single cell RNA sequencing (scRNA-seq) data. We built a software package to generate and test non-randomness using ‘Brooklyn plots’ to identify the percent of genes significantly co-expressed from the same chromosome in ∼10MB intervals across the genome. These plots establish an expected low baseline of co-expression in scRNA-seq from most cell types, but, as seen in dilated cardiomyopathy cardiomyocytes, altered patterns of open chromatin appear. These may relate to larger regions of transcriptional bursting, observable in single cell, but not bulk datasets.
