## Supplementary Table 1 for "Brooklyn plots to identify co-expression dysregulation in single cell sequencing"

### Sheet: Sheet1
Supplementary Table S1
Chromosome	Protein Coding Genes	% to All
1	2061	0.100773
2	1299	0.0635146
3	1081	0.0528555
4	757	0.0370135
5	882	0.0431254
6	1051	0.0513886
7	1010	0.0493839
8	701	0.0342754
9	778	0.0380403
10	730	0.0356933
11	1317	0.0643947
12	1037	0.0507041
13	322	0.0157442
14	821	0.0401428
15	617	0.0301682
16	863	0.0421964
17	1186	0.0579894
18	266	0.0130061
19	1476	0.072169
20	546	0.0266967
21	221	0.0108058
22	495	0.024203
X	859	0.0420008
Y	63	0.00308038
mtDNA	13	0.000635635
All genes	20452
Avg across all chromosomes		0.0434783
