## Supplementary Table 2 for "Brooklyn plots to identify co-expression dysregulation in single cell sequencing"

### Sheet: Sheet1
	Supplementary Table S2
Sample	Cell type	Disease	Cell Count	Average chromosome co-expression	Tissue source	Cell or Nucleus RNA-seq	Used for figures	Resource (via CellxGene or Single Cell Portal)	Reference
1	Cardiac muscle cell	None	7205	0.0603	Heart	Cell	1A	Tabula Sapiens	Tabula Sapients Consortium
2	Smooth muscle cell	None	4080	0.0638	Mixed	Cell	1A	Tabula Sapiens	Tabula Sapients Consortium
3	Pericyte	None	4539	0.0589	Mixed	Cell	1A	Tabula Sapiens	Tabula Sapients Consortium
4	Myofibroblast	None	3070	0.0621	Mixed	Cell	1A	Tabula Sapiens	Tabula Sapients Consortium
5	Plasma cell	None	377	0.0633	Lung	Cell	1A	Emphysema Cell Atlas	Wang C et al 2023
6	T cell	None	3417	0.0601	Lung	Cell	1A	Emphysema Cell Atlas	Wang C et al 2023
7	Endothelial cell	None	174	0.0616	Eye	Cell	1A	Single-cell transcriptomics of the human retinal pigment epithelium and choroid in health and macular degeneration	Voigt AP et al 2019
8	Melanocytes	None	881	0.0562	Eye	Cell	1A	Single-cell transcriptomics of the human retinal pigment epithelium and choroid in health and macular degeneration	Voigt AP et al 2019
9	Fibroblast	None	1341	0.0635	Eye	Cell	1A	Single-cell transcriptomics of the human retinal pigment epithelium and choroid in health and macular degeneration	Voigt AP et al 2019
10	Retinal pigment epithelial cell	None	289	0.052	Eye	Cell	1A	Single-cell transcriptomics of the human retinal pigment epithelium and choroid in health and macular degeneration	Voigt AP et al 2019
11	Enterocyte	None	2016	0.0557	Large intestine	Cell	1A	A proximal-to-distal survey of healthy adult human small intestine and colon epithelium by single-cell transcriptomics	Burclaff et al 2022
12	Enterocyte	None	4840	0.0571	Small intestine	Cell	1A	A proximal-to-distal survey of healthy adult human small intestine and colon epithelium by single-cell transcriptomics	Burclaff et al 2022
13	Goblet cell	None	388	0.0556	Small intestine	Cell	1A	A proximal-to-distal survey of healthy adult human small intestine and colon epithelium by single-cell transcriptomics	Burclaff et al 2022
14	Endothelial cell	None	2504	0.0638	Kidney	Cell	1A	An atlas of healthy and injured cell states and niches in the human kidney	Lake BB et al 2021
15	Proximal tubule epithelium	None	4900	0.0574	Kidney	Cell	1A	An atlas of healthy and injured cell states and niches in the human kidney	Lake BB et al 2021
16	Podocyte	None	116	0.0604	Kidney	Cell		An atlas of healthy and injured cell states and niches in the human kidney	Lake BB et al 2021
17	Endothelial cell	None	15787	0.1261	Heart	Nucleus	Sup. 1A	Pathogenic variants damage cell composition and single cell transcription in cardiomyopathies	Reichart D et al 2022
18	Fibroblast	None	36939	0.1128	Heart	Nucleus	Sup. 1A	Pathogenic variants damage cell composition and single cell transcription in cardiomyopathies	Reichart D et al 2022
19	Myeloid cell	None	8045	0.0789	Heart	Nucleus	Sup. 1A	Pathogenic variants damage cell composition and single cell transcription in cardiomyopathies	Reichart D et al 2022
20	Native myeloid	None	443	0.0635	Heart	Nucleus	Sup. 1A	Pathogenic variants damage cell composition and single cell transcription in cardiomyopathies	Reichart D et al 2022
21	Proximal tubule epithelium	None	19433	0.1045	Kidney	Nucleus	Sup. 1A	An atlas of healthy and injured cell states and niches in the human kidney	Lake BB et al 2021
22	Endothelial cell	None	8876	0.1116	Kidney	Nucleus	Sup. 1A	An atlas of healthy and injured cell states and niches in the human kidney	Lake BB et al 2021
23	Podocyte	None	1138	0.0944	Kidney	Nucleus	Sup. 1A	An atlas of healthy and injured cell states and niches in the human kidney	Lake BB et al 2021
24	Renal pericyte	None	1962	0.1509	Kidney	Nucleus	1B	An atlas of healthy and injured cell states and niches in the human kidney	Lake BB et al 2021
25	Vascular smooth muscle cell	None	3449	0.1598	Heart	Nucleus		Single-nuclei profiling of human dilated and hypertrophic cardiomyopathy	Chaffin M et al 2022
26	Cardiac muscle cell - III	None	251	0.2345	Heart	Nucleus		Single-nuclei profiling of human dilated and hypertrophic cardiomyopathy	Chaffin M et al 2022
27	Plasma cell	Emphysema	924	0.0587	Lung	Cell		Emphysema Cell Atlas	Wang C et al 2023
28	T cell	Emphysema	9536	0.0613	Lung	Cell		Emphysema Cell Atlas	Wang C et al 2023
29	Endothelial cell	Chronic kidney disease	4187	0.0583	Kidney	Cell		An atlas of healthy and injured cell states and niches in the human kidney	Lake BB et al 2021
30	Podocyte	Chronic kidney disease	116	0.0606	Kidney	Cell		An atlas of healthy and injured cell states and niches in the human kidney	Lake BB et al 2021
31	Proximal tubule epithelium	Chronic kidney disease	11913	0.0631	Kidney	Cell		An atlas of healthy and injured cell states and niches in the human kidney	Lake BB et al 2021
32	Follicular lymphoma cell	Follicular lymphoma	8326	0.0581	Lymph node	Cell		Single cell RNA sequencing of follicular lymphoma	Han et al 2002
33	Proximal tubule epithelium	Chronic kidney disease	13898	0.0743	Kidney	Nucleus		An atlas of healthy and injured cell states and niches in the human kidney	Lake BB et al 2021
34	Podocyte	Chronic kidney disease	501	0.0722	Kidney	Nucleus		An atlas of healthy and injured cell states and niches in the human kidney	Lake BB et al 2021
35	Renal pericyte	Chronic kidney disease	1013	0.1125	Kidney	Nucleus		An atlas of healthy and injured cell states and niches in the human kidney	Lake BB et al 2021
36	Endothelial cell	Chronic kidney disease	4187	0.0927	Kidney	Nucleus		An atlas of healthy and injured cell states and niches in the human kidney	Lake BB et al 2021
37	Vascular smooth muscle cell	Dilated cardiomyopathy	6099	0.1245	Heart	Nucleus		Single-nuclei profiling of human dilated and hypertrophic cardiomyopathy	Chaffin M et al 2022
38	Cardiac muscle cell	Dilated cardiomyopathy (TTN mutant)	24167	0.6114	Heart	Nucleus	1C	Pathogenic variants damage cell composition and single cell transcription in cardiomyopathies	Reichart D et al 2022
39	Cardiac muscle cell - I	Dilated cardiomyopathy	35416	0.6145	Heart	Nucleus		Single-nuclei profiling of human dilated and hypertrophic cardiomyopathy	Chaffin M et al 2022
40	Cardiac muscle cell - III	Dilated cardiomyopathy	609	0.6775	Heart	Nucleus		Single-nuclei profiling of human dilated and hypertrophic cardiomyopathy	Chaffin M et al 2022
